# High resolution photocatalytic mapping of SARS-CoV-2 Spike protein-host cell membrane interactions

**DOI:** 10.1101/2022.09.02.506438

**Authors:** Suprama Datta, Alexander H. Tavares, Tamara Reyes-Robles, Keun Ah Ryu, Nazimuddin Khan, Tyler J. Bechtel, Jayde M. Bertoch, Cory H. White, Daria J. Hazuda, Kalpit A. Vora, Erik C. Hett, Olugbeminiyi O. Fadeyi, Rob C. Oslund, Mohsan Saeed, Andrew Emili

## Abstract

Identifying protein environments at the virus-host cell interface can improve our understanding of viral entry and pathogenesis. SARS-CoV-2, the virus behind the ongoing COVID-19 pandemic, uses the cell surface ACE2 protein as a major receptor, but the contribution of other cellular proteins in the entry process is unknown. To probe the microenvironment of SARS-CoV-2 Spike-ACE2 protein interactomes on human cells, we developed a photocatalyst-based viral-host protein microenvironment mapping platform (ViraMap) employing iridium photocatalysts conjugated to Spike for visible-light driven proximity labelling on host cells. Application of ViraMap on ACE2-expressing cells captured ACE2, the established co-receptor NRP1, as well as other proteins implicated in host cell entry and immunomodulation. We further investigated these enriched proteins via loss-of-function and over-expression in pseudotype and authentic infection models and observed that the Ig receptor PTGFRN and tyrosine kinase ligand EFNB1 can serve as SARS-CoV-2 entry factors. Our results highlight additional host targets that participate infection and showcase ViraMap for interrogating virus-host cell surface interactomes.
