## Supplementary material for "High resolution photocatalytic mapping of SARS-CoV-2 Spike protein-host cell membrane interactions": Table S2

### Sheet: ClueGO Results
ID	Term	Ontology Source	Term PValue	Term PValue Corrected with Bonferroni step down	Group PValue	Group PValue Corrected with Bonferroni step down	GOLevels	GOGroups	% Associated Genes	Number of Genes	Associated Genes Found
GO:0046718	viral entry into host cell	GO_BiologicalProcess-EBI-UniProt-GOA-ACAP-ARAP_13.05.2021_00h00	1.13741e-11	1.25115e-10	7.38744e-10	2.95498e-09	[3, 6]	Group3	5.12821	8	[ACE2, EFNB3, EPHA2, LGALS1, NCAM1, NECTIN2, NRP1, SLC1A5]
GO:0044409	entry into host	GO_BiologicalProcess-EBI-UniProt-GOA-ACAP-ARAP_13.05.2021_00h00	2.49725e-11	2.49725e-10	7.38744e-10	2.95498e-09	[5]	Group3	4.65116	8	[ACE2, EFNB3, EPHA2, LGALS1, NCAM1, NECTIN2, NRP1, SLC1A5]
GO:0052126	movement in host environment	GO_BiologicalProcess-EBI-UniProt-GOA-ACAP-ARAP_13.05.2021_00h00	8.36753e-11	7.53078e-10	7.38744e-10	2.95498e-09	[4]	Group3	4	8	[ACE2, EFNB3, EPHA2, LGALS1, NCAM1, NECTIN2, NRP1, SLC1A5]
GO:0001618	virus receptor activity	GO_BiologicalProcess-EBI-UniProt-GOA-ACAP-ARAP_13.05.2021_00h00	6.90801e-10	5.52641e-09	7.38744e-10	2.95498e-09	[4, 7]	Group3	7.31707	6	[ACE2, EFNB3, EPHA2, NCAM1, NECTIN2, SLC1A5]
GO:0051701	biological process involved in interaction with host	GO_BiologicalProcess-EBI-UniProt-GOA-ACAP-ARAP_13.05.2021_00h00	7.38744e-10	5.17121e-09	7.38744e-10	2.95498e-09	[3]	Group3	3.04183	8	[ACE2, EFNB3, EPHA2, LGALS1, NCAM1, NECTIN2, NRP1, SLC1A5]
GO:0031295	T cell costimulation	GO_BiologicalProcess-EBI-UniProt-GOA-ACAP-ARAP_13.05.2021_00h00	1.06208e-06	6.37247e-06	8.70869e-07	2.61261e-06	[3, 6, 7, 8, 9]	Group2	6.45161	4	[CDC42, EFNB1, EFNB3, LGALS1]
GO:0031294	lymphocyte costimulation	GO_BiologicalProcess-EBI-UniProt-GOA-ACAP-ARAP_13.05.2021_00h00	1.20765e-06	6.03826e-06	8.70869e-07	2.61261e-06	[2, 5, 6, 7, 8]	Group2	6.25	4	[CDC42, EFNB1, EFNB3, LGALS1]
GO:0048013	ephrin receptor signaling pathway	GO_BiologicalProcess-EBI-UniProt-GOA-ACAP-ARAP_13.05.2021_00h00	5.65141e-06	2.26057e-05	8.70869e-07	2.61261e-06	[6, 7, 8]	Group2	4.25532	4	[CDC42, EFNB1, EFNB3, EPHA2]
GO:0003161	cardiac conduction system development	GO_BiologicalProcess-EBI-UniProt-GOA-ACAP-ARAP_13.05.2021_00h00	1.60081e-05	4.80243e-05	3.11726e-06	6.23452e-06	[6, 7, 8]	Group1	7.69231	3	[CDC42, DSG2, NOTCH2]
GO:2000249	regulation of actin cytoskeleton reorganization	GO_BiologicalProcess-EBI-UniProt-GOA-ACAP-ARAP_13.05.2021_00h00	2.31024e-05	4.62047e-05	3.11726e-06	6.23452e-06	[5, 6, 7, 8]	Group1	6.81818	3	[CDC42, NOTCH2, NRP1]
GO:0097028	dendritic cell differentiation	GO_BiologicalProcess-EBI-UniProt-GOA-ACAP-ARAP_13.05.2021_00h00	3.61157e-05	3.61157e-05	3.61157e-05	3.61157e-05	[6, 7, 8, 9, 10]	Group0	5.88235	3	[LGALS1, LGALS3, NOTCH2]
