## Supplementary material for "High resolution photocatalytic mapping of SARS-CoV-2 Spike protein-host cell membrane interactions": Table S3

### Sheet: 293T+ACE2_KD
		Pseudovirus Infection assay (counts/s) (values considered for final plot in green)																% Ratio of infected/viable cells (normalized to sg RNA NT cntrl) for one-way ANOVA plot
		Batch1			Batch2_2 day_selection			Batch2_5 day_selection			Batch3_2 day_selection			Batch3_5 day_selection				sgRNA NT cntrl	1	1	1	1	1	1	1	1	1	1	1
	sgRNA NT cntrl	683998	740580	843443	129157	143618	122279	233776	164969	273146	114908	199273	131792	143095	138940	83796		ACE2	1.83551	1.99274	1.91067	1.0151	1.63221	0.976031
	ACE2				119862	157341	141275	208504	200304	216953								AGTRAP	1.46519	1.5242	1.18045	1.27944	1.76879
	AGTRAP										164932		224584	96054	179898	124783		ARGHAP23	1.19447	0.884099	1.01181	0.707254
	ARGHAP23				62011	42260	43934		84886									CDC42	1.25739	0.604537	1.03487	0.594516	0.806153
	CDC42										152603	125930	168712	92524	139589			DSG2	0.808797	1.08923	2.54375
	DSG2				50166		71501		141642	106762								EFNB1	0.699185	0.613543	0.440664
	EFNB1				60093			139755		122630								IGSF8	1.69434	0.873888	1.05637	0.431004	0.594982	1.41288
	IGSF8										192106	168831	163745	55924	81879	95666		LGALS1	1.06916	0.842149	0.93694	0.991461	1.69343	0.889851
	LGALS1				71232	59542	85307	212932	248686	212528								LGALS3	1.24604	1.93228	1.46778	0.903833	1.32603	1.01543
	LGALS3				77505	146517	113161	189231	195743	255423								MARCKS	1.5023	1.11034	0.665953	1.38559	0.669033
	MARCKS				131366	98600		158926	215185	162030								MARCKSL1	1.21353	0.828116	1.55416	0.694313	1.38758	0.777206
	MARCKSL1				128536	93643	154662	134951	178664	160949								NCAM1	0.570474	0.513235	0.441696	0.395441	0.632172	0.239193
	NCAM1				49711	51557	38168	84492	93732	57864								NECTIN2	0.954011	0.891861	0.890348	0.742703	1.14268
	NECTIN2										137263		159252	108980	81812	83231		NOTCH2	1.79481	1.09175	1.60806	0.784123	0.863906	0.396001
	NOTCH2				151990	105608	137308	198612	167767	119990								NRP1	1.38326	2.25473	1.22638	0.701217	1.36508	0.576148	0.870666	0.850162	0.929143	0.805286	0.907037
	NRP1	449987	388671	431527	107839	201398	108124	173798	223192	158503	84526	143267	128202	136801	99910	79248		PTGFRN	0.236324	0.1545	0.160132	0.267591	0.409958
	PTGFRN	283237	265954	291695										47985	80268			SCARF2	1.45144	0.843961	1.12343	1.04792	0.975455	1.91086
	SCARF2										155901	175504	176998	111404	124478	107081		SLC1A5	0.835483	1.45436	1.22035	0.827666	0.906658
	SLC1A5				74183	141115	99639	173324	144034
		Cytotoxicity assay (counts/s) (values considered for the final plot in green)
		Batch1			Batch2_2 day_selection			Batch2_5 day_selection			Batch3_2 day_selection			Batch3_5 day_selection
	sgRNA NT cntrl	638484	627074	543209	2381569	2538586	2349229	2015638	2122651	2113828	1722308	1711818	1526332	1556895	1440692	1848471
	ACE2	2163730	2072916	2068742	1204118	1395646	1420539	1771006	1579031	1720192
	AGTRAP										1687223		1706463	885322	1457970	1556210
	ARGHAP23				957280	844912	834212		1544319
	CDC42										1819091	1789434	1888087	1693267	1795468	1744824
	DSG2						1698423		1673207	324801
	EFNB1				1584810			1963972		2153596
	IGSF8										1699421	1659609	1795194	1411729	1426962	1493622
	LGALS1	1277814	1303648	1240703	1228507	1249733	1749228	1851731	1889564	1848306
	LGALS3	1116482	1151138	1050168	1146942	1340295	1481186	1805165	1899372	1946636
	MARCKS				1612400	1569655		2057613	1998265	1874228
	MARCKSL1				1953082	1998789	1911879	1675843	1656744	1602607
	NCAM1				1606800	1775637	1660157	1842241	1907782	1872126
	NECTIN2										2156556		2067987	1331748	1142210	1606758
	NOTCH2				1561497	1709837	1640464	2183906	2498713	2344897
	NRP1	837192	990227	962963	1437527	1578861	1693837	2137001	2103764	2129011	1455121	1447616	1597983	1848306	1884627	1927314
	PTGFRN	1118761	1457554	1173175										1951049	2030240
	SCARF2										1609939	1786379	1824661	1156662	1323211	1236157
	SLC1A5				1637238	1715082	1568623	1805577	2044079

### Sheet: Caco2_KD_OE
	Luciferase counts/s (before normalization)								% infection (normalized to wildtype)
	wt	16174	10336	11967	16874	19808	17895		wt	100	100	100
	NRP1 ko	12856	10225	10330					NRP1 ko	79.4856	98.9261	86.3207
	NRP1 o/e	43551	76262	52981					NRP1 o/e	269.265	737.829	442.726
	wt	16174	10336	11967	16874	19808	17895		wt	100	100	100
	EFNB1 ko	843	458	1101					EFNB1 ko	5.21207	4.43111	9.2003
	EFNB1 o/e	51448	44030	54916					EFNB1 o/e	318.091	425.987	458.895
	wt	16174	10336	11967	16874	19808	17895		wt	100	100	100
	PTGFRN ko	12858	6164	4577					PTGFRN ko	79.498	59.6362	38.2468
	PTGFRN o/e	88636	72907	50071					PTGFRN o/e	548.015	705.37	418.409
