## Supplementary material for "High resolution photocatalytic mapping of SARS-CoV-2 Spike protein-host cell membrane interactions": Table S4

### Sheet: HK-2KD_BSL3 Flow
Flow Cytometry results for HK2-KD cells
12hpi
	HK2-WT			HK2-KDPTGFRN			HK2-KDEFNB1
MOI=0.5	10.7	12.7	10.3	1.16	1.33	1	3.41	1.77
MOI=3.0	12.7	10.4	8.75	2.03	2.44	1.86	5.2	3.67
After normalization to WT
MOI=0.5	100	100	100	10.8411	10.4724	9.70874	31.8692	13.937
MOI=3.0	100	100	100	15.9843	23.4615	21.2571	40.9449	35.2885
24hpi
	HK2-WT			HK2-KDPTGFRN			HK2-KDEFNB1
MOI=0.5	38.2	34.1	44.5	3.91	3.68		26.4	27.9
MOI=3.0	49	42.6	40.9	6.99	9.08		29.9	19.7
After normalization to WT
MOI=0.5	100	100	100	10.0428	9.45205	0	67.8082	71.661	0
MOI=3.0	100	100	100	15.8264	20.5585	0	67.6981	44.6038	0
