## Supplementary material for "High resolution photocatalytic mapping of SARS-CoV-2 Spike protein-host cell membrane interactions": Table S5

### Sheet: Plate layout
Experiment design: Since Caco2 cells did not show measurable infectivity, counting was performed only for HK-2 cells
			wo anti-ACE2 blockade			w anti-ACE2 blockade			wo anti-ACE2 blockade		w anti-ACE2 blockade					wo anti-ACE2 blockade			w anti-ACE2 blockade			wo anti-ACE2 blockade		w anti-ACE2 blockade
		A1	Caco2WT	Caco2+EFNB1	Caco2-EFNB1	Caco2WT	Caco2+EFNB1	Caco2-EFNB1	HK2WT	HK2-EFNB1	HK2WT	HK2-EFNB1			A1	Caco2WT	Caco2+EFNB1	Caco2-EFNB1	Caco2WT	Caco2+EFNB1	Caco2-EFNB1	HK2WT	HK2-EFNB1	HK2WT	HK2-EFNB1
	0.5 MOI	B1							B08	B09	B10	B11		0.5 MOI	B1							B08	B09	B10	B11
		C1							C08	C09	C10	C10			C1							C08	C09	C10	C10
EFNB1	3 MOI	D1							D08	D09	D10	D10		3 MOI	D1							D08	D09	D10	D10
		E1							E08	E09	E10	E10			E1							E08	E09	E10	E10
	0 MOI (mock)	F1							F08	F09	F10	F11		0 MOI (mock)	F1							F08	F09	F10	F11
		G1							G08	G09	G10	G11			G1							G08	G09	G10	G11
		H1													H1
		12 hpi													24 hpi
			wo anti-ACE2 blockade			w anti-ACE2 blockade			wo anti-ACE2 blockade		w anti-ACE2 blockade					wo anti-ACE2 blockade			w anti-ACE2 blockade			wo anti-ACE2 blockade		w anti-ACE2 blockade
		A1	Caco2WT	Caco2+EFNB1	Caco2-EFNB1	Caco2WT	Caco2+EFNB1	Caco2-EFNB1	HK2WT	HK2-EFNB1	HK2WT	HK2-EFNB1			A1	Caco2WT	Caco2+EFNB1	Caco2-EFNB1	Caco2WT	Caco2+EFNB1	Caco2-EFNB1	HK2WT	HK2-EFNB1	HK2WT	HK2-EFNB1
PTGFRN	0.5 MOI	B1							B08	B09	B10	B11		0.5 MOI	B1							B08	B09	B10	B11
		C1							C08	C09	C10	C10			C1							C08	C09	C10	C10
	3 MOI	D1							D08	D09	D10	D10		3 MOI	D1							D08	D09	D10	D10
		E1							E08	E09	E10	E10			E1							E08	E09	E10	E10
	0 MOI (mock)	F1							F08	F09	F10	F11		0 MOI (mock)	F1							F08	F09	F10	F11
		G1							G08	G09	G10	G11			G1							G08	G09	G10	G11
		H1													H1
		HK-2 cells counted

### Sheet: HK2-EFNB1_12hpi
	Count_rfp_cells	FileName_rfp	Well#	ImageNumber	ImageNumber	FileName_dapi	Count_dapi_cells	Well#							wo Ab
	227	00000.TIFF	B08	38	38	00000.TIFF	4594	B08	4.94123	6.62839	0.5MOI_HK2WT_woAb
	347	00000.TIFF	B08	40	40	00000.TIFF	5085	B08	6.82399
	327	00000.TIFF	B08	41	41	00000.TIFF	5682	B08	5.75502							HK2-WT										HK2-EFNB1
	537	00000.TIFF	B08	42	42	00000.TIFF	5726	B08	9.37827						Mock	0	0	0	0	0	0	0	0	0	0	0	0	0	0	0	0	0	0	0	0
	298	00000.TIFF	B08	43	43	00000.TIFF	4773	B08	6.24345						0.5 MOI	4.94123	6.82399	5.75502	9.37827	6.24345	4.60772	5.98933	6.37885	5.66984	6.78347	4.60393	3.39703	5.00945	7.47773	6.73784	4.97113	5.5442	6.31667	6.79752	5.96391
	136	00000.TIFF	B09	45	45	00000.TIFF	2954	B09	4.60393	5.4452	0.5MOI_HK2-EFNB1_woAb				3.0 MOI	12.7444	9.64521	11.5352	9.8512	8.96073	10.5554	10.8542	9.93344	11.8773	10.3542	6.09051	8.00554	9.1179	7.43782	6.89	9.94802	7.73574	6.46865	9.01192	10.8781
	112	00000.TIFF	B09	47	47	00000.TIFF	3297	B09	3.39703
	212	00000.TIFF	B09	48	48	00000.TIFF	4232	B09	5.00945
	319	00000.TIFF	B09	49	49	00000.TIFF	4266	B09	7.47773
	284	00000.TIFF	B09	50	50	00000.TIFF	4215	B09	6.73784
Omitted (background detected)	1261	00000.TIFF	B10	52	52	00000.TIFF	4954	B10	25.4542						w Ab
	130	00000.TIFF	B10	54	54	00000.TIFF	5078	B10	2.56006	2.52406	0.5MOI_HK2WT_wAb					HK2-WT										HK2-EFNB1
	138	00000.TIFF	B10	55	55	00000.TIFF	6229	B10	2.21544						Mock	0	0	0	0	0	0	0	0	0	0	0	0	0	0	0	0	0	0	0	0
	156	00000.TIFF	B10	56	56	00000.TIFF	5800	B10	2.68966						0.5 MOI	2.56006	2.21544	2.68966	2.63107	2.03912	1.56627	3.33333	2.78161			3.05569	2.2481	3.6129	1.75725	2.63753	1.88372	3.07138	3.07102
	136	00000.TIFF	B10	57	57	00000.TIFF	5169	B10	2.63107						3.0 MOI	5.06247	3.6538	5.46482	3.97051	5.71681	4.43491	4.32036	5.23834	3.53869		5.03049	3.80022	3.04745	4.18006	2.89481	3.43137	2.5535	4.24281
	124	00000.TIFF	B11	59	59	00000.TIFF	4058	B11	3.05569	2.6623	0.5MOI_HK2-EFNB1_wAb
	83	00000.TIFF	B11	61	61	00000.TIFF	3692	B11	2.2481
	196	00000.TIFF	B11	62	62	00000.TIFF	5425	B11	3.6129
	86	00000.TIFF	B11	63	63	00000.TIFF	4894	B11	1.75725
	105	00000.TIFF	B11	64	64	00000.TIFF	3981	B11	2.63753
	222	00000.TIFF	C08	108	108	00000.TIFF	4818	C08	4.60772	5.88584	0.5MOI_HK2WT_woAb
	303	00000.TIFF	C08	109	109	00000.TIFF	5059	C08	5.98933
	362	00000.TIFF	C08	111	111	00000.TIFF	5675	C08	6.37885
	328	00000.TIFF	C08	112	112	00000.TIFF	5785	C08	5.66984
	302	00000.TIFF	C08	113	113	00000.TIFF	4452	C08	6.78347
	198	00000.TIFF	C09	115	115	00000.TIFF	3983	C09	4.97113	5.91869	0.5MOI_HK2-EFNB1_woAb
	217	00000.TIFF	C09	116	116	00000.TIFF	3914	C09	5.5442
	302	00000.TIFF	C09	118	118	00000.TIFF	4781	C09	6.31667
	329	00000.TIFF	C09	119	119	00000.TIFF	4840	C09	6.79752
	271	00000.TIFF	C09	120	120	00000.TIFF	4544	C09	5.96391
	98	00000.TIFF	C10	122	122	00000.TIFF	4806	C10	2.03912	2.43008	0.5MOI_HK2WT_wAb
Omitted (background detected)	1489	00000.TIFF	C10	123	123	00000.TIFF	5140	C10	28.9689
	91	00000.TIFF	C10	125	125	00000.TIFF	5810	C10	1.56627
	217	00000.TIFF	C10	126	126	00000.TIFF	6510	C10	3.33333
	141	00000.TIFF	C10	127	127	00000.TIFF	5069	C10	2.78161
Omitted (background detected)	9188	00000.TIFF	C11	129	129	00000.TIFF	2701	C11	340.17
Omitted (background detected)	1309	00000.TIFF	C11	130	130	00000.TIFF	4035	C11	32.4411
	81	00000.TIFF	C11	132	132	00000.TIFF	4300	C11	1.88372	2.67537	0.5MOI_HK2-EFNB1_wAb	1.88372
	145	00000.TIFF	C11	133	133	00000.TIFF	4721	C11	3.07138			3.07138
	144	00000.TIFF	C11	134	134	00000.TIFF	4689	C11	3.07102			3.07102
	528	00000.TIFF	D08	177	177	00000.TIFF	4143	D08	12.7444	10.5473	3MOI_HK2WT_woAb
	454	00000.TIFF	D08	179	179	00000.TIFF	4707	D08	9.64521
	677	00000.TIFF	D08	180	180	00000.TIFF	5869	D08	11.5352
	523	00000.TIFF	D08	181	181	00000.TIFF	5309	D08	9.8512
	413	00000.TIFF	D08	182	182	00000.TIFF	4609	D08	8.96073
	179	00000.TIFF	D09	184	184	00000.TIFF	2939	D09	6.09051	7.50835	3MOI_HK2-EFNB1_woAb
	289	00000.TIFF	D09	186	186	00000.TIFF	3610	D09	8.00554
	430	00000.TIFF	D09	187	187	00000.TIFF	4716	D09	9.1179
	308	00000.TIFF	D09	188	188	00000.TIFF	4141	D09	7.43782
	290	00000.TIFF	D09	189	189	00000.TIFF	4209	D09	6.89
	235	00000.TIFF	D10	191	191	00000.TIFF	4642	D10	5.06247	4.77369	3MOI_HK2WT_wAb	5.06247
	160	00000.TIFF	D10	193	193	00000.TIFF	4379	D10	3.6538			3.6538
	348	00000.TIFF	D10	194	194	00000.TIFF	6368	D10	5.46482			5.46482
	237	00000.TIFF	D10	195	195	00000.TIFF	5969	D10	3.97051			3.97051
	323	00000.TIFF	D10	196	196	00000.TIFF	5650	D10	5.71681			5.71681
Omitted (background detected)	1282	00000.TIFF	D11	197	197	00000.TIFF	3122	D11	41.0634
	132	00000.TIFF	D11	199	199	00000.TIFF	2624	D11	5.03049	4.01456	3MOI_HK2-EFNB1_wAb	5.03049
	175	00000.TIFF	D11	200	200	00000.TIFF	4605	D11	3.80022			3.80022
	140	00000.TIFF	D11	201	201	00000.TIFF	4594	D11	3.04745			3.04745
	182	00000.TIFF	D11	202	202	00000.TIFF	4354	D11	4.18006			4.18006
	515	00000.TIFF	E08	246	246	00000.TIFF	4879	E08	10.5554	10.7149	3MOI_HK2WT_woAb
	493	00000.TIFF	E08	247	247	00000.TIFF	4542	E08	10.8542
	582	00000.TIFF	E08	249	249	00000.TIFF	5859	E08	9.93344
	720	00000.TIFF	E08	250	250	00000.TIFF	6062	E08	11.8773
	459	00000.TIFF	E08	251	251	00000.TIFF	4433	E08	10.3542
	421	00000.TIFF	E09	253	253	00000.TIFF	4232	E09	9.94802	8.80849	3MOI_HK2-EFNB1_woAb
	274	00000.TIFF	E09	254	254	00000.TIFF	3542	E09	7.73574
	294	00000.TIFF	E09	256	256	00000.TIFF	4545	E09	6.46865
	446	00000.TIFF	E09	257	257	00000.TIFF	4949	E09	9.01192
	441	00000.TIFF	E09	258	258	00000.TIFF	4054	E09	10.8781
	217	00000.TIFF	E10	260	260	00000.TIFF	4893	E10	4.43491	4.38307	3MOI_HK2WT_wAb	4.43491
Omitted (background detected)	1384	00000.TIFF	E10	261	261	00000.TIFF	4935	E10	28.0446			4.32036
	253	00000.TIFF	E10	263	263	00000.TIFF	5856	E10	4.32036			5.23834
	311	00000.TIFF	E10	264	264	00000.TIFF	5937	E10	5.23834			3.53869
	166	00000.TIFF	E10	265	265	00000.TIFF	4691	E10	3.53869
	101	00000.TIFF	E11	267	267	00000.TIFF	3489	E11	2.89481	3.28062	3MOI_HK2-EFNB1_wAb	2.89481
Omitted (background detected)	1230	00000.TIFF	E11	268	268	00000.TIFF	3248	E11	37.8695			3.43137
	168	00000.TIFF	E11	270	270	00000.TIFF	4896	E11	3.43137			2.5535
	105	00000.TIFF	E11	271	271	00000.TIFF	4112	E11	2.5535			4.24281
	202	00000.TIFF	E11	272	272	00000.TIFF	4761	E11	4.24281

### Sheet: HK2-EFNB1_24hpi
Count_rfp_cells	FileName_rfp	Well#	ImageNumber_rfp	ImageNumber_dapi	FileName_dapi	Count_dapi_cells	Well#	% infection	Avg. % infection	Sample_name				wo Ab
1641	00000.TIFF	B08	31	31	00000.TIFF	5836	B08	28.1186	26.7608	0.5MOI_HK2WT_woAb	28.1186
1515	00000.TIFF	B08	33	33	00000.TIFF	5811	B08	26.0712			26.0712
1688	00000.TIFF	B08	34	34	00000.TIFF	6220	B08	27.1383			27.1383				HK2-WT										HK2-EFNB1
1561	00000.TIFF	B08	36	36	00000.TIFF	6153	B08	25.3697			25.3697			Mock	0	0	0	0	0	0	0	0	0	0	0	0	0	0	0	0	0	0	0	0
1496	00000.TIFF	B08	37	37	00000.TIFF	5519	B08	27.1064			27.1064			0.5 MOI	28.1186	26.0712	27.1383	25.3697	27.1064	19.5652	21.9921	27.641	24.2079	23.5502	26.1372	27.2253	29.0655	29.5479	32.2117	30.272	26.0432	30.2228	26.7625	27.6072
1063	00000.TIFF	B09	39	39	00000.TIFF	4067	B09	26.1372	28.8375	0.5MOI_HK2-EFNB1_woAb	26.1372			3.0 MOI	28.3823	22.8665	26.8556	22.2436	21.4023	27.8646	25.0559	26.0782	20.7736	21.0484	19.7352	20.6947	30.2117	22.3878	25.2494	21.4513	21.0279	26.7024	20.8644	21.7104
1306	00000.TIFF	B09	41	41	00000.TIFF	4797	B09	27.2253			27.2253
1353	00000.TIFF	B09	42	42	00000.TIFF	4655	B09	29.0655			29.0655
1673	00000.TIFF	B09	44	44	00000.TIFF	5662	B09	29.5479			29.5479
1570	00000.TIFF	B09	45	45	00000.TIFF	4874	B09	32.2117			32.2117
1609	00000.TIFF	B10	47	47	00000.TIFF	6149	B10	26.1669	24.1053	0.5MOI_HK2WT_wAb	26.1669			w Ab
1547	00000.TIFF	B10	49	49	00000.TIFF	6474	B10	23.8956			23.8956				HK2-WT										HK2-EFNB1
1701	00000.TIFF	B10	50	50	00000.TIFF	7115	B10	23.9072			23.9072			Mock	0	0	0	0	0	0	0	0	0	0	0	0	0	0	0	0	0	0	0	0
1566	00000.TIFF	B10	52	52	00000.TIFF	7165	B10	21.8562			21.8562			0.5 MOI	26.1669	23.8956	23.9072	21.8562	24.7004	22.2972	19.8878	21.1628	20.003	17.1099	27.5195	20.9599	26.9533	20.1713	24.4942	22.9452	19.065	26.2131	20.3268	24.3107
1484	00000.TIFF	B10	53	53	00000.TIFF	6008	B10	24.7004			24.7004			3.0 MOI	23.4816	18.8586	22.9233	16.8135	20.9243	22.6938	18.1059	20.8055	19.6093	16.8347	27.1965	21.1668	23.2824	20.2152	19.1733	22.3775	19.7941	24.8053	19.02	21.7342
953	00000.TIFF	B11	55	55	00000.TIFF	3463	B11	27.5195	24.0197	0.5MOI_HK2-EFNB1_wAb	27.5195
1083	00000.TIFF	B11	57	57	00000.TIFF	5167	B11	20.9599			20.9599
1442	00000.TIFF	B11	58	58	00000.TIFF	5350	B11	26.9533			26.9533
1295	00000.TIFF	B11	60	60	00000.TIFF	6420	B11	20.1713			20.1713
1356	00000.TIFF	B11	61	61	00000.TIFF	5536	B11	24.4942			24.4942
576	00000.TIFF	C08	93	93	00000.TIFF	2944	C08	19.5652	23.3913	0.5MOI_HK2WT_woAb	19.5652
1391	00000.TIFF	C08	95	95	00000.TIFF	6325	C08	21.9921			21.9921
1706	00000.TIFF	C08	96	96	00000.TIFF	6172	C08	27.641			27.641
1574	00000.TIFF	C08	98	98	00000.TIFF	6502	C08	24.2079			24.2079
1466	00000.TIFF	C08	99	99	00000.TIFF	6225	C08	23.5502			23.5502
1302	00000.TIFF	C09	101	101	00000.TIFF	4301	C09	30.272	28.1816	0.5MOI_HK2-EFNB1_woAb	30.272
1423	00000.TIFF	C09	103	103	00000.TIFF	5464	C09	26.0432			26.0432
1587	00000.TIFF	C09	104	104	00000.TIFF	5251	C09	30.2228			30.2228
1526	00000.TIFF	C09	106	106	00000.TIFF	5702	C09	26.7625			26.7625
1313	00000.TIFF	C09	107	107	00000.TIFF	4756	C09	27.6072			27.6072
1388	00000.TIFF	C10	109	109	00000.TIFF	6225	C10	22.2972	20.0921	0.5MOI_HK2WT_wAb	22.2972
1312	00000.TIFF	C10	110	111	00000.TIFF	6597	C10	19.8878			19.8878
1365	00000.TIFF	C10	111	112	00000.TIFF	6450	C10	21.1628			21.1628
1350	00000.TIFF	C10	113	114	00000.TIFF	6749	C10	20.003			20.003
1126	00000.TIFF	C10	114	115	00000.TIFF	6581	C10	17.1099			17.1099
737	00000.TIFF	C11	116	117	00000.TIFF	3212	C11	22.9452	22.5722	0.5MOI_HK2-EFNB1_wAb	22.9452
995	00000.TIFF	C11	118	119	00000.TIFF	5219	C11	19.065			19.065
1464	00000.TIFF	C11	119	120	00000.TIFF	5585	C11	26.2131			26.2131
1306	00000.TIFF	C11	121	122	00000.TIFF	6425	C11	20.3268			20.3268
1349	00000.TIFF	C11	122	123	00000.TIFF	5549	C11	24.3107			24.3107
1672	00000.TIFF	D08	154	155	00000.TIFF	5891	D08	28.3823	24.3501	3MOI_HK2WT_woAb	28.3823
1530	00000.TIFF	D08	156	157	00000.TIFF	6691	D08	22.8665			22.8665
1516	00000.TIFF	D08	157	158	00000.TIFF	5645	D08	26.8556			26.8556
1390	00000.TIFF	D08	159	160	00000.TIFF	6249	D08	22.2436			22.2436
1047	00000.TIFF	D08	160	161	00000.TIFF	4892	D08	21.4023			21.4023
775	00000.TIFF	D09	162	163	00000.TIFF	3927	D09	19.7352	23.6558	3MOI_HK2-EFNB1_woAb	19.7352
1138	00000.TIFF	D09	164	165	00000.TIFF	5499	D09	20.6947			20.6947
1684	00000.TIFF	D09	165	166	00000.TIFF	5574	D09	30.2117			30.2117
1307	00000.TIFF	D09	167	168	00000.TIFF	5838	D09	22.3878			22.3878
1316	00000.TIFF	D09	168	169	00000.TIFF	5212	D09	25.2494			25.2494
1415	00000.TIFF	D10	170	171	00000.TIFF	6026	D10	23.4816	20.6003	3MOI_HK2WT_wAb	23.4816
1226	00000.TIFF	D10	172	173	00000.TIFF	6501	D10	18.8586			18.8586
1573	00000.TIFF	D10	173	174	00000.TIFF	6862	D10	22.9233			22.9233
1088	00000.TIFF	D10	175	176	00000.TIFF	6471	D10	16.8135			16.8135
1313	00000.TIFF	D10	176	177	00000.TIFF	6275	D10	20.9243			20.9243
1362	00000.TIFF	D11	178	179	00000.TIFF	5008	D11	27.1965	22.2068	3MOI_HK2-EFNB1_wAb	27.1965
1132	00000.TIFF	D11	180	181	00000.TIFF	5348	D11	21.1668			21.1668
1264	00000.TIFF	D11	181	182	00000.TIFF	5429	D11	23.2824			23.2824
1165	00000.TIFF	D11	183	184	00000.TIFF	5763	D11	20.2152			20.2152
988	00000.TIFF	D11	184	185	00000.TIFF	5153	D11	19.1733			19.1733
1515	00000.TIFF	E08	216	217	00000.TIFF	5437	E08	27.8646	24.1641	3MOI_HK2WT_woAb	27.8646
1792	00000.TIFF	E08	218	219	00000.TIFF	7152	E08	25.0559			25.0559
1548	00000.TIFF	E08	219	220	00000.TIFF	5936	E08	26.0782			26.0782
1391	00000.TIFF	E08	221	222	00000.TIFF	6696	E08	20.7736			20.7736
1048	00000.TIFF	E08	222	223	00000.TIFF	4979	E08	21.0484			21.0484
674	00000.TIFF	E09	224	225	00000.TIFF	3142	E09	21.4513	22.3513	3MOI_HK2-EFNB1_woAb	21.4513
1121	00000.TIFF	E09	226	227	00000.TIFF	5331	E09	21.0279			21.0279
1494	00000.TIFF	E09	227	228	00000.TIFF	5595	E09	26.7024			26.7024
1260	00000.TIFF	E09	229	230	00000.TIFF	6039	E09	20.8644			20.8644
952	00000.TIFF	E09	230	231	00000.TIFF	4385	E09	21.7104			21.7104
1572	00000.TIFF	E10	232	233	00000.TIFF	6927	E10	22.6938	19.6098	3MOI_HK2WT_wAb	22.6938
1214	00000.TIFF	E10	234	235	00000.TIFF	6705	E10	18.1059			18.1059
1400	00000.TIFF	E10	235	236	00000.TIFF	6729	E10	20.8055			20.8055
1325	00000.TIFF	E10	237	238	00000.TIFF	6757	E10	19.6093			19.6093
1052	00000.TIFF	E10	238	239	00000.TIFF	6249	E10	16.8347			16.8347
977	00000.TIFF	E11	240	241	00000.TIFF	4366	E11	22.3775	21.5462	3MOI_HK2-EFNB1_wAb	22.3775
1019	00000.TIFF	E11	242	243	00000.TIFF	5148	E11	19.7941			19.7941
1497	00000.TIFF	E11	243	244	00000.TIFF	6035	E11	24.8053			24.8053
1281	00000.TIFF	E11	245	246	00000.TIFF	6735	E11	19.02			19.02
1148	00000.TIFF	E11	246	247	00000.TIFF	5282	E11	21.7342			21.7342

### Sheet: HK2-PTGFRN_12hpi
	Count_rfp_cells	FileName_rfp	Well_RFP	ImageNumber_rfp	ImageNumber_dapi	FileName_dapi	Count_dapi_cells	Well_dapi	% infection	Avg. % infection	Sample_name				wo Ab
	259	00000.TIFF	B08	31	31	00000.TIFF	4744	B08	5.45953	7.15531	0.5MOI_HK2WT_woAb	5.45953
	379	00000.TIFF	B08	33	33	00000.TIFF	4882	B08	7.76321			7.76321
	341	00000.TIFF	B08	34	34	00000.TIFF	5894	B08	5.78554			5.78554				HK2-WT										HK2-PTGFRN
	386	00000.TIFF	B08	35	35	00000.TIFF	5102	B08	7.56566			7.56566			Mock	0	0	0	0	0	0	0	0	0	0	0	0	0	0	0	0	0	0	0	0
	412	00000.TIFF	B08	36	36	00000.TIFF	4477	B08	9.20259			9.20259			0.5 MOI	5.45953	7.76321	5.78554	7.56566	9.20259	5.34894	4.01845	5.02301	7.17831	6.75489	0.261172	0.238949	0.161754	0.267105	0.580205	0.110181	0.162262	1.03905	0.580608	0.489215
RFP manually counted (background detected by cell profiler)	9	00000.TIFF	B09	38	38	00000.TIFF	3446	B09	0.261172	0.301837	0.5MOI_HK2-PTGFRN_woAb	0.261172			3.0 MOI	7.90688	8.81687	10.4072	8.77435	11.2154	7.53397	10.0979	8.16168	9.34579	10.2169	0.899673	1.63212	0.518135	1.38586	1.60743	1.38746	1.43919	2.36538	2.90364	2.06605
RFP manually counted (background detected by cell profiler)	10	00000.TIFF	B09	40	40	00000.TIFF	4185	B09	0.238949			0.238949
RFP manually counted (background detected by cell profiler)	9	00000.TIFF	B09	41	41	00000.TIFF	5564	B09	0.161754			0.161754
RFP manually counted (background detected by cell profiler)	13	00000.TIFF	B09	42	42	00000.TIFF	4867	B09	0.267105			0.267105
RFP manually counted (background detected by cell profiler)	34	00000.TIFF	B09	43	43	00000.TIFF	5860	B09	0.580205			0.580205
RFP manually counted (background detected by cell profiler)	62	00000.TIFF	B10	45	45	00000.TIFF	5941	B10	1.0436	2.64245	0.5MOI_HK2WT_wAb	1.0436			w Ab
	129	00000.TIFF	B10	47	47	00000.TIFF	5491	B10	2.3493			2.3493				HK2-WT										HK2-PTGFRN
	158	00000.TIFF	B10	48	48	00000.TIFF	5930	B10	2.66442			2.66442			Mock	0	0	0	0	0	0	0	0	0	0	0	0	0	0	0	0	0	0	0	0
	266	00000.TIFF	B10	49	49	00000.TIFF	5971	B10	4.45487			4.45487			0.5 MOI	1.0436	2.3493	2.66442	4.45487	2.7001	1.12875	1.7122	3.90504	5.42279	2.60965	0.241721	0.152633	0.143678	0.211387	0.254022	0.286624	0.156495	0.570342	0.465616	0.334288
	140	00000.TIFF	B10	50	50	00000.TIFF	5185	B10	2.7001			2.7001			3.0 MOI	3.15709	3.61512	6.11255	3.95283	3.66908	5.7071	5.89878	3.94047	5.17241	4.57642	0.571584	1.7976	0.616016	1.38825	1.17999	1.65678	1.14884	1.42109	0.85595	0.813302
RFP manually counted (background detected by cell profiler)	10	00000.TIFF	B11	52	52	00000.TIFF	4137	B11	0.241721	0.200688	0.5MOI_HK2-PTGFRN_wAb	0.241721
RFP manually counted (background detected by cell profiler)	6	00000.TIFF	B11	54	54	00000.TIFF	3931	B11	0.152633			0.152633
RFP manually counted (background detected by cell profiler)	10	00000.TIFF	B11	55	55	00000.TIFF	6960	B11	0.143678			0.143678
RFP manually counted (background detected by cell profiler)	15	00000.TIFF	B11	56	56	00000.TIFF	7096	B11	0.211387			0.211387
RFP manually counted (background detected by cell profiler)	21	00000.TIFF	B11	57	57	00000.TIFF	8267	B11	0.254022			0.254022
	233	00000.TIFF	C08	89	89	00000.TIFF	4356	C08	5.34894	5.66472	0.5MOI_HK2WT_woAb	5.34894
	183	00000.TIFF	C08	90	90	00000.TIFF	4554	C08	4.01845			4.01845
	251	00000.TIFF	C08	92	92	00000.TIFF	4997	C08	5.02301			5.02301
	405	00000.TIFF	C08	93	93	00000.TIFF	5642	C08	7.17831			7.17831
	342	00000.TIFF	C08	94	94	00000.TIFF	5063	C08	6.75489			6.75489
RFP manually counted (background detected by cell profiler)	5	00000.TIFF	C09	96	96	00000.TIFF	4538	C09	0.110181	0.476264	0.5MOI_HK2-PTGFRN_woAb	0.110181
RFP manually counted (background detected by cell profiler)	7	00000.TIFF	C09	97	97	00000.TIFF	4314	C09	0.162262			0.162262
	58	00000.TIFF	C09	99	99	00000.TIFF	5582	C09	1.03905			1.03905
RFP manually counted (background detected by cell profiler)	30	00000.TIFF	C09	100	100	00000.TIFF	5167	C09	0.580608			0.580608
RFP manually counted (background detected by cell profiler)	22	00000.TIFF	C09	101	101	00000.TIFF	4497	C09	0.489215			0.489215
	59	00000.TIFF	C10	103	103	00000.TIFF	5227	C10	1.12875	2.95569	0.5MOI_HK2WT_wAb	1.12875
RFP manually counted (background detected by cell profiler)	89	00000.TIFF	C10	104	104	00000.TIFF	5198	C10	1.7122			1.7122
	227	00000.TIFF	C10	106	106	00000.TIFF	5813	C10	3.90504			3.90504
	295	00000.TIFF	C10	107	107	00000.TIFF	5440	C10	5.42279			5.42279
	119	00000.TIFF	C10	108	108	00000.TIFF	4560	C10	2.60965			2.60965
RFP manually counted (background detected by cell profiler)	9	00000.TIFF	C11	110	110	00000.TIFF	3140	C11	0.286624	0.362673	0.5MOI_HK2-PTGFRN_wAb	0.286624
RFP manually counted (background detected by cell profiler)	5	00000.TIFF	C11	111	111	00000.TIFF	3195	C11	0.156495			0.156495
	33	00000.TIFF	C11	113	113	00000.TIFF	5786	C11	0.570342			0.570342
RFP manually counted (background detected by cell profiler)	26	00000.TIFF	C11	114	114	00000.TIFF	5584	C11	0.465616			0.465616
RFP manually counted (background detected by cell profiler)	21	00000.TIFF	C11	115	115	00000.TIFF	6282	C11	0.334288			0.334288
	394	00000.TIFF	D08	147	147	00000.TIFF	4983	D08	7.90688	9.42415	3MOI_HK2WT_woAb	7.90688
	506	00000.TIFF	D08	149	149	00000.TIFF	5739	D08	8.81687			8.81687
	621	00000.TIFF	D08	150	150	00000.TIFF	5967	D08	10.4072			10.4072
	446	00000.TIFF	D08	151	151	00000.TIFF	5083	D08	8.77435			8.77435
	478	00000.TIFF	D08	152	152	00000.TIFF	4262	D08	11.2154			11.2154
RFP manually counted (background detected by cell profiler)	33	00000.TIFF	D09	154	154	00000.TIFF	3668	D09	0.899673	1.20865	3MOI_HK2-PTGFRN_woAb	0.899673
	63	00000.TIFF	D09	156	156	00000.TIFF	3860	D09	1.63212			1.63212
RFP manually counted (background detected by cell profiler)	26	00000.TIFF	D09	157	157	00000.TIFF	5018	D09	0.518135			0.518135
	70	00000.TIFF	D09	158	158	00000.TIFF	5051	D09	1.38586			1.38586
	90	00000.TIFF	D09	159	159	00000.TIFF	5599	D09	1.60743			1.60743
RFP manually counted (background detected by cell profiler)	206	00000.TIFF	D10	161	161	00000.TIFF	6525	D10	3.15709	4.10133	3MOI_HK2WT_wAb	3.15709
	198	00000.TIFF	D10	163	163	00000.TIFF	5477	D10	3.61512			3.61512
	378	00000.TIFF	D10	164	164	00000.TIFF	6184	D10	6.11255			6.11255
	238	00000.TIFF	D10	165	165	00000.TIFF	6021	D10	3.95283			3.95283
	157	00000.TIFF	D10	166	166	00000.TIFF	4279	D10	3.66908			3.66908
RFP manually counted (background detected by cell profiler)	21	00000.TIFF	D11	168	168	00000.TIFF	3674	D11	0.571584	1.11069	3MOI_HK2-PTGFRN_wAb	0.571584
	81	00000.TIFF	D11	170	170	00000.TIFF	4506	D11	1.7976			1.7976
RFP manually counted (background detected by cell profiler)	39	00000.TIFF	D11	171	171	00000.TIFF	6331	D11	0.616016			0.616016
	91	00000.TIFF	D11	172	172	00000.TIFF	6555	D11	1.38825			1.38825
	71	00000.TIFF	D11	173	173	00000.TIFF	6017	D11	1.17999			1.17999
	377	00000.TIFF	E08	205	205	00000.TIFF	5004	E08	7.53397	9.07126	3MOI_HK2WT_woAb	7.53397
	330	00000.TIFF	E08	206	206	00000.TIFF	3268	E08	10.0979			10.0979
	420	00000.TIFF	E08	208	208	00000.TIFF	5146	E08	8.16168			8.16168
	460	00000.TIFF	E08	209	209	00000.TIFF	4922	E08	9.34579			9.34579
	471	00000.TIFF	E08	210	210	00000.TIFF	4610	E08	10.2169			10.2169
	54	00000.TIFF	E09	212	212	00000.TIFF	3892	E09	1.38746	2.03235	3MOI_HK2-PTGFRN_woAb	1.38746
RFP manually counted (background detected by cell profiler)	60	00000.TIFF	E09	213	213	00000.TIFF	4169	E09	1.43919			1.43919
	123	00000.TIFF	E09	215	215	00000.TIFF	5200	E09	2.36538			2.36538
	157	00000.TIFF	E09	216	216	00000.TIFF	5407	E09	2.90364			2.90364
	127	00000.TIFF	E09	217	217	00000.TIFF	6147	E09	2.06605			2.06605
	295	00000.TIFF	E10	219	219	00000.TIFF	5169	E10	5.7071	5.05904	3MOI_HK2WT_wAb	5.7071
	338	00000.TIFF	E10	220	220	00000.TIFF	5730	E10	5.89878			5.89878
	233	00000.TIFF	E10	222	222	00000.TIFF	5913	E10	3.94047			3.94047
	273	00000.TIFF	E10	223	223	00000.TIFF	5278	E10	5.17241			5.17241
	215	00000.TIFF	E10	224	224	00000.TIFF	4698	E10	4.57642			4.57642
	67	00000.TIFF	E11	226	226	00000.TIFF	4044	E11	1.65678	1.17919	3MOI_HK2-PTGFRN_wAb	1.65678
RFP manually counted (background detected by cell profiler)	45	00000.TIFF	E11	227	227	00000.TIFF	3917	E11	1.14884			1.14884
	95	00000.TIFF	E11	229	229	00000.TIFF	6685	E11	1.42109			1.42109
RFP manually counted (background detected by cell profiler)	41	00000.TIFF	E11	230	230	00000.TIFF	4790	E11	0.85595			0.85595
RFP manually counted (background detected by cell profiler)	45	00000.TIFF	E11	231	231	00000.TIFF	5533	E11	0.813302			0.813302

### Sheet: HK2-PTGFRN_24hpi
	Count_rfp_cells	FileName_rfp	Well_rfp	ImageNumber_rfp	ImageNumber_dapi	FileName_dapi	Count_dapi_cells	Wells_dapi	% infection	Avg. % infection	Sample_name				wo Ab
	1501	00000.TIFF	B08	31	31	00000.TIFF	6027	B08	24.9046	25.8628	0.5MOI_HK2WT_woAb	24.9046
	1615	00000.TIFF	B08	33	33	00000.TIFF	6182	B08	26.1242			26.1242
	1778	00000.TIFF	B08	34	34	00000.TIFF	6327	B08	28.1018			28.1018				HK2-WT										HK2-PTGFRN
	1861	00000.TIFF	B08	36	36	00000.TIFF	7297	B08	25.5036			25.5036			Mock	0	0	0	0	0	0	0	0	0	0	0	0	0	0	0	0	0	0	0	0
	1657	00000.TIFF	B08	37	37	00000.TIFF	6714	B08	24.6798			24.6798			0.5 MOI	24.9046	26.1242	28.1018	25.5036	24.6798	26.7221	25.0937	25.1388	23.0411	23.0913	4.60135	9.21096	12.573	11.8529	9.45739	5.4362	11.8834	6.45383	10.125	10.2221
RFP manually counted (background detected by cell profiler)	232	00000.TIFF	B09	39	39	00000.TIFF	5042	B09	4.60135	9.53913	0.5MOI_HK2-PTGFRN_woAb	4.60135			3.0 MOI	29.3612	25.0925	22.7466	23.7265	22.9987	25.6851	25.4449	26.6008	22.7627	22.9747	15.4651	13.9895	17.62	12.6268	14.1569		15.0634	16.5324	12.1319	9.29117
	558	00000.TIFF	B09	41	41	00000.TIFF	6058	B09	9.21096			9.21096
	732	00000.TIFF	B09	42	42	00000.TIFF	5822	B09	12.573			12.573
	893	00000.TIFF	B09	44	44	00000.TIFF	7534	B09	11.8529			11.8529
	556	00000.TIFF	B09	45	45	00000.TIFF	5879	B09	9.45739			9.45739
Background detected by cell profiler but count is approximately comparable to other replicates	1255	00000.TIFF	B10	47	47	00000.TIFF	5988	B10	20.9586	20.4942	0.5MOI_HK2WT_wAb	20.9586			w Ab
	1351	00000.TIFF	B10	49	49	00000.TIFF	6729	B10	20.0773			20.0773				HK2-WT										HK2-PTGFRN
	1718	00000.TIFF	B10	50	50	00000.TIFF	7012	B10	24.5009			24.5009			Mock	0	0	0	0	0	0	0	0	0	0	0	0	0	0	0	0	0	0	0	0
	1426	00000.TIFF	B10	52	52	00000.TIFF	7827	B10	18.219			18.219			0.5 MOI	20.9586	20.0773	24.5009	18.219	18.7153		16.4772	22.0372	18.438	17.7723		3.29866	13.8654	7.33558	7.42015		5.08934	8.34134	5.17634	3.29358
	1215	00000.TIFF	B10	53	53	00000.TIFF	6492	B10	18.7153			18.7153			3.0 MOI		18.5202	20.779	21.4924	18.9122		20.7273	25.2563	18.4099	16.9472		8.10189	13.9046	8.16631	5.82172		7.75311	13.9772	9.54811	11.2191
Discarded because image was poor quality	994	00000.TIFF	B11	55	55	00000.TIFF	3035	B11		7.97994	0.5MOI_HK2-PTGFRN_wAb
	222	00000.TIFF	B11	57	57	00000.TIFF	6730	B11	3.29866			3.29866
Manually subtracted the noise	900	00000.TIFF	B11	58	58	00000.TIFF	6491	B11	13.8654			13.8654
	609	00000.TIFF	B11	60	60	00000.TIFF	8302	B11	7.33558			7.33558
	453	00000.TIFF	B11	61	61	00000.TIFF	6105	B11	7.42015			7.42015
	1606	00000.TIFF	C08	93	93	00000.TIFF	6010	C08	26.7221	24.6174	0.5MOI_HK2WT_woAb	26.7221
	1607	00000.TIFF	C08	95	95	00000.TIFF	6404	C08	25.0937			25.0937
	1720	00000.TIFF	C08	96	96	00000.TIFF	6842	C08	25.1388			25.1388
	1635	00000.TIFF	C08	98	98	00000.TIFF	7096	C08	23.0411			23.0411
	1234	00000.TIFF	C08	99	99	00000.TIFF	5344	C08	23.0913			23.0913
RFP manually counted (background detected by cell profiler)	291	00000.TIFF	C09	101	101	00000.TIFF	5353	C09	5.4362	8.8241	0.5MOI_HK2-PTGFRN_woAb	5.4362
	648	00000.TIFF	C09	103	103	00000.TIFF	5453	C09	11.8834			11.8834
	376	00000.TIFF	C09	104	104	00000.TIFF	5826	C09	6.45383			6.45383
	640	00000.TIFF	C09	106	106	00000.TIFF	6321	C09	10.125			10.125
	520	00000.TIFF	C09	107	107	00000.TIFF	5087	C09	10.2221			10.2221
Discarded because image was poor quality	720	00000.TIFF	C10	109	109	00000.TIFF	4481	C10		18.6812	0.5MOI_HK2WT_wAb
	1145	00000.TIFF	C10	111	111	00000.TIFF	6949	C10	16.4772			16.4772
	1694	00000.TIFF	C10	112	112	00000.TIFF	7687	C10	22.0372			22.0372
	1433	00000.TIFF	C10	114	114	00000.TIFF	7772	C10	18.438			18.438
	868	00000.TIFF	C10	115	115	00000.TIFF	4884	C10	17.7723			17.7723
Discarded because image was poor quality	950	00000.TIFF	C11	117	117	00000.TIFF	3491	C11		5.47515	0.5MOI_HK2-PTGFRN_wAb
	319	00000.TIFF	C11	119	119	00000.TIFF	6268	C11	5.08934			5.08934
	521	00000.TIFF	C11	120	120	00000.TIFF	6246	C11	8.34134			8.34134
	364	00000.TIFF	C11	122	122	00000.TIFF	7032	C11	5.17634			5.17634
RFP manually counted (background detected by cell profiler)	174	00000.TIFF	C11	123	123	00000.TIFF	5283	C11	3.29358			3.29358
	1811	00000.TIFF	D08	155	155	00000.TIFF	6168	D08	29.3612	24.7851	3MOI_HK2WT_woAb	29.3612
	1764	00000.TIFF	D08	157	157	00000.TIFF	7030	D08	25.0925			25.0925
	1441	00000.TIFF	D08	158	158	00000.TIFF	6335	D08	22.7466			22.7466
	1579	00000.TIFF	D08	160	160	00000.TIFF	6655	D08	23.7265			23.7265
	1221	00000.TIFF	D08	161	161	00000.TIFF	5309	D08	22.9987			22.9987
	828	00000.TIFF	D09	163	163	00000.TIFF	5354	D09	15.4651	14.7717	3MOI_HK2-PTGFRN_woAb	15.4651
	823	00000.TIFF	D09	165	165	00000.TIFF	5883	D09	13.9895			13.9895
	958	00000.TIFF	D09	166	166	00000.TIFF	5437	D09	17.62			17.62
	784	00000.TIFF	D09	168	168	00000.TIFF	6209	D09	12.6268			12.6268
	581	00000.TIFF	D09	169	169	00000.TIFF	4104	D09	14.1569			14.1569
Discarded because image was poor quality	792	00000.TIFF	D10	171	171	00000.TIFF	4390	D10		19.926	3MOI_HK2WT_wAb
	1214	00000.TIFF	D10	173	173	00000.TIFF	6555	D10	18.5202			18.5202
	1435	00000.TIFF	D10	174	174	00000.TIFF	6906	D10	20.779			20.779
	1466	00000.TIFF	D10	176	176	00000.TIFF	6821	D10	21.4924			21.4924
	1210	00000.TIFF	D10	177	177	00000.TIFF	6398	D10	18.9122			18.9122
Discarded because image was poor quality	762	00000.TIFF	D11	179	179	00000.TIFF	3995	D11		8.99864	3MOI_HK2-PTGFRN_wAb
	528	00000.TIFF	D11	181	181	00000.TIFF	6517	D11	8.10189			8.10189
	933	00000.TIFF	D11	182	182	00000.TIFF	6710	D11	13.9046			13.9046
	656	00000.TIFF	D11	184	184	00000.TIFF	8033	D11	8.16631			8.16631
	305	00000.TIFF	D11	185	185	00000.TIFF	5239	D11	5.82172			5.82172
	1659	00000.TIFF	E08	217	217	00000.TIFF	6459	E08	25.6851	24.6936	3MOI_HK2WT_woAb	25.6851
	1816	00000.TIFF	E08	219	219	00000.TIFF	7137	E08	25.4449			25.4449
	1778	00000.TIFF	E08	220	220	00000.TIFF	6684	E08	26.6008			26.6008
	1577	00000.TIFF	E08	222	222	00000.TIFF	6928	E08	22.7627			22.7627
	1228	00000.TIFF	E08	223	223	00000.TIFF	5345	E08	22.9747			22.9747
Discarded because image was poor quality	901	00000.TIFF	E09	225	225	00000.TIFF	4379	E09		13.2547	3MOI_HK2-PTGFRN_woAb
	891	00000.TIFF	E09	227	227	00000.TIFF	5915	E09	15.0634			15.0634
	862	00000.TIFF	E09	228	228	00000.TIFF	5214	E09	16.5324			16.5324
	754	00000.TIFF	E09	230	230	00000.TIFF	6215	E09	12.1319			12.1319
	426	00000.TIFF	E09	231	231	00000.TIFF	4585	E09	9.29117			9.29117
Discarded because of background	1455	00000.TIFF	E10	233	233	00000.TIFF	6359	E10		20.3352	3MOI_HK2WT_wAb
	1425	00000.TIFF	E10	235	235	00000.TIFF	6875	E10	20.7273			20.7273
	1626	00000.TIFF	E10	236	236	00000.TIFF	6438	E10	25.2563			25.2563
	1343	00000.TIFF	E10	238	238	00000.TIFF	7295	E10	18.4099			18.4099
	1017	00000.TIFF	E10	239	239	00000.TIFF	6001	E10	16.9472			16.9472
Discarded because of background	1356	00000.TIFF	E11	241	241	00000.TIFF	5229	E11		10.6244	3MOI_HK2-PTGFRN_wAb
	461	00000.TIFF	E11	243	243	00000.TIFF	5946	E11	7.75311			7.75311
	919	00000.TIFF	E11	244	244	00000.TIFF	6575	E11	13.9772			13.9772
	767	00000.TIFF	E11	246	246	00000.TIFF	8033	E11	9.54811			9.54811
	658	00000.TIFF	E11	247	247	00000.TIFF	5865	E11	11.2191			11.2191
